# In vitro antimicrobial resistance in clinical isolates of bacterial pathogens causing bovine respiratory disease: a systematic review and meta-analysis

**DOI:** 10.64898/2026.09.28.754992

**Authors:** Qamer Mahmood, Philip Rasmussen, Peter Damborg, Kristine Berg Hansen, Camilla Bro Gregersen, Karolina Scahill, Luis Pedro Carmo, Clair L Firth, Bart Pardon, Maria Stokstad, Lise Marie Ånestad, Luca Guardabassi, Beate Conrady

## Abstract

**Background:** Bovine respiratory disease (BRD) is a major cause of antimicrobial use in cattle, raising concerns about antimicrobial resistance (AMR). This systematic review estimated pooled AMR proportions in BRD pathogens: *Mannheimia haemolytica, Pasteurella multocida*, and *Histophilus somni*, and assessed temporal and geographic trends in resistance.

**Methods:** Five antimicrobials commonly used for BRD treatment were evaluated: penicillin G (PEN), tetracycline (TET), florfenicol (FLO), tulathromycin (TUL), and enrofloxacin (ENR). Following PRISMA guidelines, 1,097 records were screened and 24 studies met inclusion criteria. Study quality and risk of bias were assessed, and random-effects meta-analyses estimated pooled proportions of resistant isolates by antimicrobial, continent and period.

**Results:** A total of 13,949 bacterial isolates were analysed including *P. multocida* (5,615), *M. haemolytica* (5,585), and *H. somni* (2,749). TET resistance was highest across all pathogens (12-30%), followed by TUL (6-11%), PEN (4-12%), FLO (0.5-1.6%) and ENR (0.2-1.1%). TET resistance in *M. haemolytica* and *P. multocida*, and FLO resistance in *P. multocida* were significantly more frequent in North America than in Europe (*p*≤0.05). TUL resistance increased significantly in *P. multocida* after 2013 (*p*=0.038), with similar non-significant trends in *M. haemolytica* and *H. somni*. FLO resistance decreased significantly in *H. somni* after 2013 (p=0.013). Egger’s test identified significant funnel-plot asymmetry for ENR resistance in *H. somni* and PEN resistance in *M. haemolytica*, suggesting possible small-study effects.

**Conclusion:** These results offer insights into distribution of phenotypic resistance across pathogens and regions, informing BRD antimicrobial treatment guidelines and One-Health antimicrobial stewardship aimed at preserving the effectiveness of medically important antimicrobials.
