## Supplementary Materials_III, V for "In vitro antimicrobial resistance in clinical isolates of bacterial pathogens causing bovine respiratory disease: a systematic review and meta-analysis"

### Sheet: Extraction sheet
Author	Pathogen	Antibiotic	N	R %	Continent	Countries	Study design	Production system	Actual data collection timeline	Before/After 2013	DOI

### Sheet: design sensitivity
pathogen	antibiotic	antibiotic_class	analysis_type	subgroup	k_studies	total_isolates	total_resistant	pooled_prop	ci_lower	ci_upper	pi_lower	pi_upper	I2	tau2	Q	p_Q	k_excluded_non_cross_sectional	pooled_pct	ci_pct
H. somni	FLO	Amphenicols	sensitivity_cross_sectional	NA	11	2594	58	0.00492235	0.000836808	0.028388	0.000179772	0.119789	0	1.57763	1.20199	0.999603	2	0.005	0.1% to 2.8%
H. somni	FLO	Amphenicols	sensitivity_cross_sectional	NA	11	2594	58	0.00492235	0.000836808	0.028388	0.000179772	0.119789	0	1.57763	31.7317	0.000443809	2	0.005	0.1% to 2.8%
M. haemolytica	ENR	Fluoroquinolones	sensitivity_cross_sectional	NA	15	4817	327	0.0140965	0.00402592	0.0481402	0.00024038	0.459534	0.91788	3.28135	170.482	5.47e-29	2	0.014	0.4% to 4.8%
M. haemolytica	ENR	Fluoroquinolones	sensitivity_cross_sectional	NA	15	4817	327	0.0140965	0.00402592	0.0481402	0.00024038	0.459534	0.91788	3.28135	247.634	8.87e-45	2	0.014	0.4% to 4.8%
M. haemolytica	FLO	Amphenicols	sensitivity_cross_sectional	NA	15	4817	313	0.0174238	0.00395816	0.0733267	0.000120234	0.723374	0.897183	4.93446	136.164	4.1e-22	3	0.017	0.4% to 7.3%
M. haemolytica	FLO	Amphenicols	sensitivity_cross_sectional	NA	15	4817	313	0.0174238	0.00395816	0.0733267	0.000120234	0.723374	0.897183	4.93446	211.371	2.59e-37	3	0.017	0.4% to 7.3%
M. haemolytica	PEN	Penicillins	sensitivity_cross_sectional	NA	11	4109	1616	0.111092	0.0396856	0.274283	0.00322693	0.828313	0.970046	2.44176	333.843	1.06e-65	1	0.111	4.0% to 27.4%
M. haemolytica	PEN	Penicillins	sensitivity_cross_sectional	NA	11	4109	1616	0.111092	0.0396856	0.274283	0.00322693	0.828313	0.970046	2.44176	732.925	5.34e-151	1	0.111	4.0% to 27.4%
M. haemolytica	TUL	Macrolides	sensitivity_cross_sectional	NA	13	4806	712	0.153313	0.0675829	0.311467	0.00646597	0.834384	0.965966	2.15349	352.587	3.99e-68	2	0.153	6.8% to 31.1%
M. haemolytica	TUL	Macrolides	sensitivity_cross_sectional	NA	13	4806	712	0.153313	0.0675829	0.311467	0.00646597	0.834384	0.965966	2.15349	407.244	1.11e-79	2	0.153	6.8% to 31.1%
P. multocida	ENR	Fluoroquinolones	sensitivity_cross_sectional	NA	15	5088	226	0.00287487	0.000283928	0.0284366	4.77e-06	0.635319	0.961164	7.74751	360.49	2.59e-68	2	0.003	0.0% to 2.8%
P. multocida	ENR	Fluoroquinolones	sensitivity_cross_sectional	NA	15	5088	226	0.00287487	0.000283928	0.0284366	4.77e-06	0.635319	0.961164	7.74751	445.879	2.64e-86	2	0.003	0.0% to 2.8%
P. multocida	FLO	Amphenicols	sensitivity_cross_sectional	NA	15	5088	558	0.0223819	0.00675587	0.0715466	0.000347068	0.601545	0.946656	3.49399	262.446	7.61e-48	2	0.022	0.7% to 7.2%
P. multocida	FLO	Amphenicols	sensitivity_cross_sectional	NA	15	5088	558	0.0223819	0.00675587	0.0715466	0.000347068	0.601545	0.946656	3.49399	437.428	1.61e-84	2	0.022	0.7% to 7.2%
P. multocida	PEN	Penicillins	sensitivity_cross_sectional	NA	10	4446	279	0.0357886	0.0149111	0.0834223	0.00282806	0.326947	0.752123	1.13513	36.3083	3.5e-05	1	0.036	1.5% to 8.3%
P. multocida	PEN	Penicillins	sensitivity_cross_sectional	NA	10	4446	279	0.0357886	0.0149111	0.0834223	0.00282806	0.326947	0.752123	1.13513	65.1763	1.33e-10	1	0.036	1.5% to 8.3%
P. multocida	TUL	Macrolides	sensitivity_cross_sectional	NA	12	4849	518	0.104958	0.0407341	0.244618	0.00350663	0.79624	0.970789	2.3248	376.569	5.72e-74	1	0.105	4.1% to 24.5%
P. multocida	TUL	Macrolides	sensitivity_cross_sectional	NA	12	4849	518	0.104958	0.0407341	0.244618	0.00350663	0.79624	0.970789	2.3248	479.237	8.55e-96	1	0.105	4.1% to 24.5%
